# High resolution quantitative and functional MRI indicate lower myelination of thin and thick stripes in human secondary visual cortex

**DOI:** 10.1101/2022.04.28.489865

**Authors:** Daniel Haenelt, Robert Trampel, Shahin Nasr, Jonathan R. Polimeni, Roger B. H. Tootell, Martin I. Sereno, Kerrin J. Pine, Luke J. Edwards, Saskia Helbling, Nikolaus Weiskopf

## Abstract

The characterization of cortical myelination is essential for the study of structure-function relationships in the human brain. However, knowledge about cortical myelination is largely based on post mortem histology, which generally renders direct comparison to function impossible. The repeating pattern of pale-thin-pale-thick stripes of cytochrome oxidase (CO) activity in the primate secondary visual cortex (V2) is a prominent columnar system, in which histology also indicates different myelination of thin/thick versus pale stripes. We used quantitative magnetic resonance imaging (qMRI) in conjunction with functional magnetic resonance imaging (fMRI) at ultra-high field strength (7 T) to localize and study myelination of stripes in four human participants at sub-millimeter resolution *in vivo*. Thin and thick stripes were functionally localized by exploiting their sensitivity to color and binocular disparity, respectively. Resulting functional activation maps showed robust stripe patterns in V2 which enabled further comparison of quantitative relaxation parameters between stripe types. Thereby, we found lower longitudinal relaxation rates (*R*_1_) of thin and thick stripes compared to surrounding gray matter in the order of 1–2%, indicating higher myelination of pale stripes. No consistent differences were found for effective transverse relaxation rates . The study demonstrates the feasibility to investigate structure-function relationships in living humans within one cortical area at the level of columnar systems using qMRI.
