## Supplementary material for "High resolution quantitative and functional MRI indicate lower myelination of thin and thick stripes in human secondary visual cortex": Figure_4_source_data_1

### Sheet: Sheet1
	R1 in 1/s				R2* in 1/s				100-PD in pu				R1 in 1/s (MP2RAGE)
	Angular	MT	V2	V1	Angular	MT	V2	V1	Angular	MT	V2	V1	Angular	MT	V2	V1
subj. 1	0.4876677168	0.5849994869	0.5731146610	0.5935365707	29.6891093556	30.0114748721	33.5291085201	32.2752640066	21.2648903259	20.8320708168	20.1211958277	20.7333887627	0.4653340117	0.4971637650	0.5138134630	0.5215463752
subj. 2	0.4953848188	0.5646646312	0.5678168382	0.5754886424	27.0012771408	30.5756618777	32.7664101985	32.8154831167	22.8049200528	18.7496915549	19.4535000885	19.0301320447	0.4724835488	0.4874480403	0.5058701849	0.5158966937
subj. 3	0.5340857851	0.5549920289	0.5771916774	0.5964006934	29.3189916101	32.6794244350	33.8686278526	35.0294187814	18.0290395303	19.4454047654	21.8893734986	22.3812191671	0.5028153722	0.5211249101	0.5486682770	0.5616156678
subj. 4	0.5290212722	0.5552280772	0.5774601081	0.5877886164	27.2816283304	29.8580564947	31.3307350980	31.2479507406	19.8306953183	19.9069365492	18.0269894565	18.3438978728	0.4748202284	0.4992589933	0.5161224832	0.5237027085
