## Supplementary material for "High resolution quantitative and functional MRI indicate lower myelination of thin and thick stripes in human secondary visual cortex": Figure_5_source_data_1

### Sheet: Delta R1
	Comparison of R1 values between stripe types (ΔR1 in 1/s)
	Thin stripes		V2 mean excluding thick stripes		Thick stripes		V2 mean exluding thin stripes
z	M	SD	M	SD	M	SD	M	SD
0.0	0.0035742781	0.0023815112	0.0028714836	0.0022426295	-0.0067268335	0.0018678966	-0.0056029326	0.0017532191
0.5	0.0037821193	0.0018853818	0.0044149388	0.0015692202	-0.0069968955	0.0015105998	-0.0031065692	0.0012212519
1.0	0.0030411042	0.0017593798	0.0049748490	0.0011475497	-0.0099966232	0.0014154994	-0.0023012498	0.0008432823
1.5	-0.0004200867	0.0018207177	0.0036983501	0.0008823721	-0.0131476057	0.0015056355	-0.0020815158	0.0006048436
2.0	-0.0031935906	0.0019890169	0.0023941298	0.0007034856	-0.0165278589	0.0016846461	-0.0024882805	0.0004435556
2.5	-0.0044414383	0.0022043926	0.0011100507	0.0005625151	-0.0191779287	0.0019642313	-0.0027901263	0.0003346423
3.0	-0.0071816310	0.0025025696	0.0000386200	0.0004506298	-0.0219245016	0.0023249898	-0.0029120193	0.0002557329
3.5	-0.0070453997	0.0029161959	-0.0008723375	0.0003680302	-0.0238291302	0.0027306908	-0.0032248093	0.0001948980
4.0	-0.0059407127	0.0034588093	-0.0015470824	0.0002970215	-0.0264730576	0.0032213914	-0.0034725480	0.0001469507
4.5	-0.0038786315	0.0041152324	-0.0020152565	0.0002436200	-0.0294872095	0.0037758534	-0.0036212380	0.0001135592
M: mean across subjects
SD: standard deviation of the generated null distribution used for permutation testing

### Sheet: Delta R2s
	Comparison of R2* values between stripe types (ΔR2* in 1/s)
	Thin stripes		V2 mean excluding thick stripes		Thick stripes		V2 mean exluding thin stripes
z	M	SD	M	SD	M	SD	M	SD
0.0	-0.8326967925	0.1912614599	-0.7678027868	0.1775082581	-0.8894410826	0.1486896600	-0.8319533394	0.1374594968
0.5	-0.6122872000	0.1525303254	-0.6492650972	0.1265465205	-0.7386678829	0.1236244851	-0.7288350989	0.0972516234
1.0	-0.5337983227	0.1420249999	-0.4735766339	0.0944231774	-0.6992355650	0.1171696041	-0.5722002825	0.0683264183
1.5	-0.4598553170	0.1480995390	-0.3984775322	0.0736060182	-0.7165127674	0.1256570018	-0.5116859306	0.0500590109
2.0	-0.4394366428	0.1632627074	-0.3876853766	0.0595870950	-0.6963859600	0.1424788296	-0.4741724551	0.0369676409
2.5	-0.5082670830	0.1828309534	-0.3882054181	0.0486150447	-0.7038261643	0.1697329805	-0.4448112164	0.0281192170
3.0	-0.5664327687	0.2081648759	-0.4122965734	0.0397461984	-0.6873767848	0.2054570893	-0.4438198809	0.0214356790
3.5	-0.7925741667	0.2390009288	-0.4233442108	0.0331504308	-0.7396739082	0.2468786151	-0.4393492178	0.0160724802
4.0	-0.9924525061	0.2767936519	-0.4431860555	0.0273763536	-0.6427790219	0.2983092028	-0.4390604752	0.0117765607
4.5	-1.0539931266	0.3209281488	-0.4328997409	0.0229085223	-0.7977656278	0.3564499749	-0.4391942693	0.0088540931
M: mean across subjects
SD: standard deviation of the generated null distribution used for permutation testing

### Sheet: Delta R1 (fovea excluded)
	Comparison of R1 values between stripe types (without fovea; ΔR1 in 1/s)
	Thin stripes		V2 mean excluding thick stripes		Thick stripes		V2 mean exluding thin stripes
z	M	SD	M	SD	M	SD	M	SD
0.0	0.0079287086	0.0011218598	0.0061527229	0.0010267167	-0.0060377182	0.0008915896	-0.0052604600	0.0008109204
0.5	0.0075185698	0.0008904618	0.0076803669	0.0006980682	-0.0054779356	0.0007224340	-0.0021235566	0.0005571822
1.0	0.0041075122	0.0008404226	0.0068289749	0.0005077221	-0.0064505096	0.0006676070	-0.0004575530	0.0003844787
1.5	-0.0005266957	0.0008707277	0.0052117910	0.0003876052	-0.0087498376	0.0006928756	-0.0000984852	0.0002753743
2.0	-0.0042109959	0.0009513073	0.0038899759	0.0003060627	-0.0117118768	0.0007562308	-0.0004785046	0.0002025326
2.5	-0.0054322756	0.0010505365	0.0025795490	0.0002424018	-0.0138961081	0.0008634476	-0.0008990538	0.0001539243
3.0	-0.0082668189	0.0011922463	0.0015256750	0.0001912074	-0.0162680477	0.0009966005	-0.0011243674	0.0001191259
3.5	-0.0091509580	0.0013919959	0.0006499840	0.0001539235	-0.0180051395	0.0011460951	-0.0014642113	0.0000918407
4.0	-0.0094110144	0.0016539967	-0.0000096253	0.0001234703	-0.0204201596	0.0013398137	-0.0017416531	0.0000702450
4.5	-0.0071880897	0.0019676067	-0.0004435319	0.0001011457	-0.0232905462	0.0015694448	-0.0019544082	0.0000547270
M: mean across subjects
SD: standard deviation of the generated null distribution used for permutation testing

### Sheet: Delta R2s (fovea excluded)
	Comparison of R2* values between stripe types (without fovea; ΔR2* in 1/s)
	Thin stripes		V2 mean excluding thick stripes		Thick stripes		V2 mean exluding thin stripes
z	M	SD	M	SD	M	SD	M	SD
0.0	-0.8200386264	0.0894341356	-0.7835674658	0.0811673545	-0.9379158291	0.0716554753	-0.9003710185	0.0657131302
0.5	-0.6060875977	0.0712093425	-0.6761125515	0.0560222513	-0.7500552734	0.0570214751	-0.7609691290	0.0452625542
1.0	-0.3737319111	0.0675048246	-0.3957004600	0.0407439808	-0.6705667870	0.0532281178	-0.5715534027	0.0319045825
1.5	-0.2825602546	0.0714497635	-0.3117015510	0.0314977611	-0.6557389629	0.0558111898	-0.4820653792	0.0232516888
2.0	-0.3083012036	0.0791833716	-0.3069432707	0.0252307527	-0.6476021379	0.0617584522	-0.4315264811	0.0173779974
2.5	-0.3787190972	0.0888217651	-0.3212927489	0.0204508590	-0.6273870749	0.0720951417	-0.3966977366	0.0132793026
3.0	-0.4434410121	0.1015906714	-0.3586194731	0.0167535446	-0.5777608640	0.0869037864	-0.3942561018	0.0102616917
3.5	-0.6056017591	0.1175548721	-0.3723271837	0.0138899663	-0.6155580467	0.1033257889	-0.3939348296	0.0078322889
4.0	-0.7876602979	0.1384681665	-0.3970274731	0.0114453497	-0.5060869149	0.1240757354	-0.3937651617	0.0059200437
4.5	-0.8334328642	0.1629009873	-0.3843143825	0.0096037507	-0.6426428842	0.1485832113	-0.3925780118	0.0045619997
M: mean across subjects
SD: standard deviation of the generated null distribution used for permutation testing

### Sheet: Delta R1 (MP2RAGE)
	Comparison of R1 (MP2RAGE) values between stripe types (ΔR1 in 1/s)
	Thin stripes		V2 mean excluding thick stripes		Thick stripes		V2 mean exluding thin stripes
z	M	SD	M	SD	M	SD	M	SD
0.0	-0.0016220493	0.0011145974	-0.0018647723	0.0010291795	-0.0036199961	0.0008929012	-0.0034813909	0.0008402198
0.5	-0.0017891340	0.0008941491	-0.0013676607	0.0007203334	-0.0032827338	0.0007227869	-0.0024746692	0.0005964551
1.0	-0.0036659731	0.0008573281	-0.0011283093	0.0005340929	-0.0042801525	0.0006693452	-0.0019027617	0.0004236358
1.5	-0.0063954455	0.0009197048	-0.0015862013	0.0004146312	-0.0056806452	0.0007033841	-0.0020397404	0.0003139280
2.0	-0.0088279564	0.0010490065	-0.0020294731	0.0003318749	-0.0073133248	0.0007818104	-0.0024845552	0.0002370828
2.5	-0.0108009952	0.0012069018	-0.0025773128	0.0002648078	-0.0081637929	0.0009081172	-0.0028427438	0.0001841468
3.0	-0.0122935522	0.0014075496	-0.0031166796	0.0002114051	-0.0080636200	0.0010725767	-0.0031374082	0.0001440924
3.5	-0.0131227182	0.0016694999	-0.0034122926	0.0001711576	-0.0079250330	0.0012521514	-0.0033840389	0.0001117232
4.0	-0.0141151885	0.0020224788	-0.0035881871	0.0001376991	-0.0080443620	0.0014768355	-0.0035620779	0.0000860819
4.5	-0.0148469494	0.0024325131	-0.0037346617	0.0001116604	-0.0078317001	0.0017175042	-0.0037010119	0.0000671755
M: mean across subjects
SD: standard deviation of the generated null distribution used for permutation testing

### Sheet: Delta R1 (MP2RAGE; fovea exclud
	Comparison of R1 (MP2RAGE) values between stripe types (without fovea; ΔR1 in 1/s)
	Thin stripes		V2 mean excluding thick stripes		Thick stripes		V2 mean exluding thin stripes
z	M	SD	M	SD	M	SD	M	SD
0.0	-0.0023482285	0.0004780291	-0.0021445012	0.0004311736	-0.0024871136	0.0003770077	-0.0023460852	0.0003473685
0.5	-0.0018285570	0.0003800188	-0.0008736806	0.0002956522	-0.0023623925	0.0003054764	-0.0015899013	0.0002437279
1.0	-0.0033868818	0.0003614348	-0.0002058260	0.0002153039	-0.0033259515	0.0002816769	-0.0011052964	0.0001721083
1.5	-0.0064700724	0.0003866919	-0.0006485233	0.0001662566	-0.0048074680	0.0002970845	-0.0012777254	0.0001278044
2.0	-0.0091431089	0.0004400144	-0.0010770982	0.0001336857	-0.0065327934	0.0003265120	-0.0017340897	0.0000974461
2.5	-0.0110193784	0.0005050854	-0.0016912393	0.0001070106	-0.0073388652	0.0003772434	-0.0021077460	0.0000760072
3.0	-0.0121167102	0.0005888966	-0.0023048107	0.0000858996	-0.0072047732	0.0004443478	-0.0024380501	0.0000598374
3.5	-0.0125886330	0.0007009042	-0.0026225995	0.0000706356	-0.0071927990	0.0005230653	-0.0027132786	0.0000467738
4.0	-0.0128696142	0.0008542521	-0.0028303267	0.0000571784	-0.0073232856	0.0006168758	-0.0029185349	0.0000364724
4.5	-0.0133807382	0.0010180875	-0.0030039943	0.0000471608	-0.0071488290	0.0007287978	-0.0030615820	0.0000284336
M: mean across subjects
SD: standard deviation of the generated null distribution used for permutation testing
